# A 63-bp insertion in exon 2 of the porcine *KIF21A* gene is associated with arthrogryposis multiplex congenita

**DOI:** 10.1101/2020.04.09.033761

**Authors:** Zih-Hua Fang, Adéla Nosková, Danang Crysnanto, Stefan Neuenschwander, Peter Vögeli, Hubert Pausch

## Abstract

Arthrogryposis multiplex congenita (AMC) is a recessively inherited fatal disease detected almost 20 years ago in the Swiss Large White pig population. A diagnostic marker test enabled the identification of carrier animals, but the underlying causal mutation remains unknown. To identify the mutation underlying AMC, we collected whole-genome genotyping and sequencing data for 11 affected piglets and 23 healthy pigs. Haplotype-based case-control association testing using 47,829 SNPs confirmed that AMC maps to SSC5 (*P* = 9.4 ×10^−13^). Subsequent autozygosity mapping revealed a common 6.06 Mb region (from 66,757,970 to 72,815,151 bp) of extended homozygosity in 11 piglets affected by AMC. We detected a 63-bp insertion in the second exon of *KIF21A* gene encoding Kinesin Family Member 21A using whole-genome sequences of a carrier boar, two of its affected and two heterozygous piglets. This insertion was compatible with the recessive inheritance of AMC. The 63-bp insertion likely represents a loss-of-function allele because it is predicted to introduce a premature stop codon in *KIF21A* gene (p.Val41_Phe42insTer) that truncates 1,614 amino acids (∼ 97%) from the protein. Lack of KIF21A protein is lethal in mice, thus providing additional evidence that a loss-of function allele of *KIF21A* might cause fatal AMC in pigs. We found that this deleterious allele still segregates at low frequency in the Swiss Large White pig population. The unambiguous detection of carrier animals can now facilitate the eradication of the deleterious allele from the population.
