## Supplementary material for "A 63-bp insertion in exon 2 of the porcine *KIF21A* gene is associated with arthrogryposis multiplex congenita": Table S1 PCR primers and condition for genotyping and sanger sequencing the 63-bp insertion in porcine KIF21A gene

### Sheet: Sheet1
Table S1 PCR primers and condition for genotyping and sanger sequencing the 63-bp insertion in porcine KIF21A gene
	Sequence (5´-3´)
Forward primer	CTT GGT ACT TAC TTG TCC ATA GGC
Reverse primer	CAG AAT AAG ACC ACA GCT TGC C
PCR program
Step	Time	Temperature
Denaturation	3 min	94°C
Denaturation	30 s	92°C
Annealing	30 s	59°C	30 cycles
Extension	45 s	72°C
Extension	3 min	72°C
